# Development of AI-designed protein binders for detection and targeting of cancer cell surface proteins

**DOI:** 10.1101/2025.05.11.652819

**Authors:** Bianca Broske, Sophie C. Binder, Benjamin A. McEnroe, Tim N. Kempchen, Caroline I. Fandrey, Julia M. Messmer, Elisabeth Tan, Peter Konopka, Dominic Ferber, Michelle C.R. Yong, Marie Kleinert, Alexander Hoch, Katja Blumenstock, Jan M. P. Tödtmann, Johannes Oldenburg, Heiko Rühl, Alexander Semaan, Marieta I. Toma, Kristina Markova, Sebastian Kobold, Tim Rollenske, Matthias Geyer, Stephan Menzel, Tobias Bald, Jonathan L. Schmid-Burgk, Gregor Hagelueken, Michael Hölzel

## Abstract

Artificial intelligence (AI)-based protein design opens new avenues for the rapid generation of new research tools and therapeutics, but experimental validation lags behind the computational design throughput. Here, we present a scalable workflow for the discovery and validation of AI-designed protein binders. Leveraging the RFdiffusion protein design pipeline with a custom filter for stable alpha-helical bundle folds, we construct libraries of thousands of AI-binders against cancer-associated surface proteins. Mammalian cell-surface and phage display screening yield multiple high-affinity PD-L1 binders but fewer hits for CD276 (B7-H3) and VTCN1 (B7-H4), reflecting the target-dependent efficiency of RFdiffusion in generating high-quality designs. Using our experimentally validated AI-designed binder libraries, we benchmark freely available structure prediction models. We find that interface predicted template modelling (ipTM) scores by Chai-1 with ESM embedding correlate well with experimental success and even predict deleterious effects of binding interface mutations. To demonstrate the versatility of AI-binders as research tools, we deploy them in CAR-T cells and also assemble them with fluorophore-labeled streptavidin into tetravalent quattrobinders, which achieve antibody-comparable staining of endogenous PD-L1 by flow cytometry. With high production yields and accessible structural models, AI-designed quattrobinders are versatile and cost-effective research tools amenable to community-driven validation and optimization.
