## Supplementary_Table_1 for "Development of AI-designed protein binders for detection and targeting of cancer cell surface proteins"

### Sheet: Tabelle1
Target	Run	Internal_RunID	Input_pdb_file	Source_(pdb_ID)	Chain	Hotspot_residues_(position)	RFDiffusion_scaffolds	Noise	Iterations	Designs_per_iteration	Designs
PDL1	1	d8r1	PDL1_4ZQK_18-132.pdb	x-ray, 4ZQK	A	54,56,68,115,123	regular	0	1500	2	3000
CD276	1	d1r6	CD276_hs_AF_29-141.pdb	AF2	A	none	regular	0	1000	2	2000
CD276	2	d1r7	CD276_hs_AF_29-141.pdb	AF2	A	66,123,129	regular	0	1000	2	2000
CD276	3	d1r8	CD276_hs_AF_29-141.pdb	AF2	A	66,75,123,129	regular	0	1000	2	2000
CD276	4	d1r9	CD276_hs_AF_29-141.pdb	AF2	A	58,60,79	regular	0	1000	2	2000
CD276	5	d1r10	CD276_hs_AF_29-141.pdb	AF2	A	94,96,99	regular	0	1000	2	2000
CD276	6	d1r11	CD276_hs_AF_29-141.pdb	AF2	A	75,88,90	regular	0	1000	2	2000
CD276	7	d1r12	CD276_hs_AF_29-141.pdb	AF2	A	69,89,90	regular	0	1000	2	2000
CD276	8	d2r1	CD276_hs_AF_29-141.pdb	AF2	A	39.41	regular	0	500	2	1000
CD276	9	d2r2	CD276_hs_AF_29-141.pdb	AF2	A	39,41,96,99	regular	0	500	2	1000
CD276	10	d2r3	CD276_hs_AF_29-141.pdb	AF2	A	39,41,56,96,99	regular	0	500	2	1000
CD276	11	d2r4	CD276_hs_AF_29-141.pdb	AF2	A	96.99	regular	0	500	2	1000
CD276	12	d2r5	CD276_hs_AF_29-141.pdb	AF2	A	56,96,99	regular	0	500	2	1000
CD276	13	d2r6	CD276_hs_AF_29-141.pdb	AF2	A	70,123,129,133	regular	0	500	2	1000
CD276	14	d2r7	CD276_hs_AF_29-141.pdb	AF2	A	37,70,123,129,133	regular	0	500	2	1000
CD276	15	d6r1	CD276_hs_AF_29-141.pdb	AF2	A	66,75,123,129	regular	0	1200	2	2400
VTCN1	1	d3r1	VTCN1_4gos_35-148.pdb	x-ray, 4gos	A	none	regular	0	1000	2	2000
VTCN1	2	d4r1	VTCN1_4gos_35-148.pdb	x-ray, 4gos	A	none	regular	0	1000	2	2000
VTCN1	3	d4r2	VTCN1_4gos_35-148.pdb	x-ray, 4gos	A	131.133	regular	0	500	2	1000
VTCN1	4	d4r3	VTCN1_4gos_35-148.pdb	x-ray, 4gos	A	68,131,133	regular	0	500	2	1000
VTCN1	5	d4r4	VTCN1_4gos_35-148.pdb	x-ray, 4gos	A	72.79	regular	0	500	2	1000
VTCN1	6	d4r5	VTCN1_4gos_35-148.pdb	x-ray, 4gos	A	72,79,131	regular	0	500	2	1000
