## Supplementary_Table_4 for "Development of AI-designed protein binders for detection and targeting of cancer cell surface proteins"

### Sheet: Tabelle1
Target	Species	Run	Internal_RunID	Input_pdb_file	Source_(pdb_ID)	Hotspot_residues_(position)	Hotspot_residues_(amino_acids)	RFDiffusion_scaffolds	Noise	Iterations	Designs_per_iteration	Designs
PDL1	human	1	design_366	PDL1_4ZQK_18-132	x-ray, 4ZQK	54,56,68,115,123	I54,Y56,V68,M115,Y123	regular	0	2500	2	5000
PDL1	human	2	design_589	PDL1_4ZQK_18-132	x-ray, 4ZQK	54,56,68,115,123	I54,Y56,V68,M115,Y123	regular	0	2500	2	5000
PDL1	human	3	design_590	PDL1_4ZQK_18-132	x-ray, 4ZQK	54,56,68,115,123	I54,Y56,V68,M115,Y123	regular	0	2500	2	5000
PDL1	human	4	design_591	PDL1_4ZQK_18-132	x-ray, 4ZQK	54,56,68,115,123	I54,Y56,V68,M115,Y123	regular	0	2500	2	5000
PDL1	human	5	design_592	PDL1_4ZQK_18-132	x-ray, 4ZQK	54,56,68,115,123	I54,Y56,V68,M115,Y123	regular	0	2500	2	5000
PDL1	human	6	design_593	PDL1_4ZQK_18-132	x-ray, 4ZQK	54,56,68,115,123	I54,Y56,V68,M115,Y123	regular	0	2500	2	5000
PDL1	human	7	design_594	PDL1_4ZQK_18-132	x-ray, 4ZQK	54,56,68,115,123	I54,Y56,V68,M115,Y123	regular	0	2500	2	5000
PDL1	human	8	design_595	PDL1_4ZQK_18-132	x-ray, 4ZQK	54,56,68,115,123	I54,Y56,V68,M115,Y123	regular	0	2500	2	5000
CD276	human	1	design_391	CD276_hs_AF_29-141	AF2	66,75,123,129	I66,L75,F123,F129	regular	0	2500	2	5000
CD276	human	2	design_486	CD276_hs_AF_29-141	AF2	66,75,123,129	I66,L75,F123,F129	regular	0	2500	2	5000
CD276	human	3	design_487	CD276_hs_AF_29-141	AF2	66,75,123,129	I66,L75,F123,F129	regular	0	2500	2	5000
CD276	human	4	design_488	CD276_hs_AF_29-141	AF2	66,75,123,129	I66,L75,F123,F129	regular	0	2500	2	5000
CD276	human	5	design_610	CD276_hs_AF_29-141	AF2	66,75,123,129	I66,L75,F123,F129	regular	0	2500	2	5000
CD276	human	6	design_611	CD276_hs_AF_29-141	AF2	66,75,123,129	I66,L75,F123,F129	regular	0	2500	2	5000
CD276	human	7	design_612	CD276_hs_AF_29-141	AF2	66,75,123,129	I66,L75,F123,F129	regular	0	2500	2	5000
CD276	human	8	design_613	CD276_hs_AF_29-141	AF2	66,75,123,129	I66,L75,F123,F129	regular	0	2500	2	5000
CD276	human	9	design_614	CD276_hs_AF_29-141	AF2	66,75,123,129	I66,L75,F123,F129	regular	0	2500	2	5000
CD276	human	10	design_615	CD276_hs_AF_29-141	AF2	66,75,123,129	I66,L75,F123,F129	regular	0	2500	2	5000
CD276	human	11	design_616	CD276_hs_AF_29-141	AF2	66,75,123,129	I66,L75,F123,F129	regular	0	2500	2	5000
CD276	human	12	design_617	CD276_hs_AF_29-141	AF2	66,75,123,129	I66,L75,F123,F129	regular	0	2500	2	5000
CD276	human	13	design_618	CD276_hs_AF_29-141	AF2	66,75,123,129	I66,L75,F123,F129	regular	0	2500	2	5000
CD276	human	14	design_619	CD276_hs_AF_29-141	AF2	66,75,123,129	I66,L75,F123,F129	regular	0	2500	2	5000
CD276	human	15	design_620	CD276_hs_AF_29-141	AF2	66,75,123,129	I66,L75,F123,F129	regular	0	2500	2	5000
CD276	human	16	design_621	CD276_hs_AF_29-141	AF2	66,75,123,129	I66,L75,F123,F129	regular	0	2500	2	5000
CD276	human	17	design_622	CD276_hs_AF_29-141	AF2	66,75,123,129	I66,L75,F123,F129	regular	0	2500	2	5000
CD276	human	18	design_623	CD276_hs_AF_29-141	AF2	66,75,123,129	I66,L75,F123,F129	regular	0	2500	2	5000
VTCN1	human		design_376	VTCN1_4gos_35-148.pdb	x-ray, 4gos	72,79,131	L72,L79,Y131	regular	0	2500	2	5000
VTCN1	human		design_596	VTCN1_4gos_35-148.pdb	x-ray, 4gos	72,79,131	L72,L79,Y131	regular	0	2500	2	5000
VTCN1	human		design_597	VTCN1_4gos_35-148.pdb	x-ray, 4gos	72,79,131	L72,L79,Y131	regular	0	2500	2	5000
VTCN1	human		design_598	VTCN1_4gos_35-148.pdb	x-ray, 4gos	72,79,131	L72,L79,Y131	regular	0	2500	2	5000
VTCN1	human		design_599	VTCN1_4gos_35-148.pdb	x-ray, 4gos	72,79,131	L72,L79,Y131	regular	0	2500	2	5000
VTCN1	human		design_600	VTCN1_4gos_35-148.pdb	x-ray, 4gos	72,79,131	L72,L79,Y131	regular	0	2500	2	5000
VTCN1	human		design_601	VTCN1_4gos_35-148.pdb	x-ray, 4gos	72,79,131	L72,L79,Y131	regular	0	2500	2	5000
VTCN1	human		design_602	VTCN1_4gos_35-148.pdb	x-ray, 4gos	72,79,131	L72,L79,Y131	regular	0	2500	2	5000
VTCN1	human		design_603	VTCN1_AF2_35-148	AF2	72,79,131	L72,L79,Y131	regular	0	2500	2	5000
VTCN1	human		design_604	VTCN1_AF2_35-148	AF2	72,79,131	L72,L79,Y131	regular	0	2500	2	5000
VTCN1	human		design_605	VTCN1_AF2_35-148	AF2	72,79,131	L72,L79,Y131	regular	0	2500	2	5000
VTCN1	human		design_606	VTCN1_AF2_35-148	AF2	72,79,131	L72,L79,Y131	regular	0	2500	2	5000
VTCN1	human		design_607	VTCN1_AF2_35-148	AF2	72,79,131	L72,L79,Y131	regular	0	2500	2	5000
VTCN1	human		design_608	VTCN1_AF2_35-148	AF2	72,79,131	L72,L79,Y131	regular	0	2500	2	5000
VTCN1	human		design_609	VTCN1_AF2_35-148	AF2	72,79,131	L72,L79,Y131	regular	0	2500	2	5000
