## Supplementary_Table_7 for "Development of AI-designed protein binders for detection and targeting of cancer cell surface proteins"

### Sheet: Scores
Target	Name_ID	Protein_sequence	ipTM_AF3	pTM_AF3	Delta_to_WT_AF3	ipTM_Chai-1_ESM	Delta_to_WT_Chai1_ESM
CD276	616_2162_WT	MLTPEQLQASINAIKAATRKAVEMARAGNEESAEKLLEVARDIAEALLKTDPEAGKEALKIVEEGEEEARKAAEEVRA	0.92	0.93		0.867517
CD276	616_2162_V39R	MLTPEQLQASINAIKAATRKAVEMARAGNEESAEKLLERARDIAEALLKTDPEAGKEALKIVEEGEEEARKAAEEVRA	0.92	0.93	0	0.78749	-0.0800269
CD276	616_2162_I43R	MLTPEQLQASINAIKAATRKAVEMARAGNEESAEKLLEVARDRAEALLKTDPEAGKEALKIVEEGEEEARKAAEEVRA	0.92	0.94	0	0.322374	-0.545143
CD276	619_2329_WT	SALTKKIEEKATKLVEEAAKTTPEEARKLATEALEIAKQSPEALSALAVELLKAAAKATPEVAAVLREVAAQAMRTAIEIARA	0.9	0.92		0.85954
CD276	619_2329_M74E	SALTKKIEEKATKLVEEAAKTTPEEARKLATEALEIAKQSPEALSALAVELLKAAAKATPEVAAVLREVAAQAERTAIEIARA	0.92	0.93	0.02	0.454739	-0.404801
CD276	619_2329_L52E	SALTKKIEEKATKLVEEAAKTTPEEARKLATEALEIAKQSPEALSALAVELEKAAAKATPEVAAVLREVAAQAMRTAIEIARA	0.83	0.87	-0.07	0.864324	0.00478417
CD276	616_606_WT	SPLAQAQADLLRRTLAALRRSVERAEELAREDPEAGAARLRALAQSAEVVLEAARGLAAQDPALGAETVAAAREVLERAREAEERAR	0.93	0.94		0.853566
CD276	616_606_L10R	SPLAQAQADRLRRTLAALRRSVERAEELAREDPEAGAARLRALAQSAEVVLEAARGLAAQDPALGAETVAAAREVLERAREAEERAR	0.29	0.63	-0.64	0.286483	-0.567083
CD276	616_606_A42R	SPLAQAQADLLRRTLAALRRSVERAEELAREDPEAGAARLRRLAQSAEVVLEAARGLAAQDPALGAETVAAAREVLERAREAEERAR	0.92	0.93	-0.01	0.83425	-0.0193156
CD276	486_1519_WT	DEVAKLVDETAAAARAAVAAAARTAAAGTPEQSAALSSLMVATLQAVGDAYRALTDPAEAKAAAEKARALAEELAARTAEIQA	0.91	0.93		0.858863
CD276	486_1519_S37R	DEVAKLVDETAAAARAAVAAAARTAAAGTPEQSAALRSLMVATLQAVGDAYRALTDPAEAKAAAEKARALAEELAARTAEIQA	0.76	0.86	-0.15	0.446881	-0.411981
CD276	486_1519_L44R	DEVAKLVDETAAAARAAVAAAARTAAAGTPEQSAALSSLMVATRQAVGDAYRALTDPAEAKAAAEKARALAEELAARTAEIQA	0.82	0.88	-0.09	0.674796	-0.184066
CD276	486_1043_WT	AAEKEAEAARLERLMQAYVAAAMAGAARVTGNEATAAAQLAKARALDPEVAGELEAAVLADPQAALAEALERARAAEERLRALREE	0.91	0.93		0.848347
CD276	486_1043_M23E	AAEKEAEAARLERLMQAYVAAAEAGAARVTGNEATAAAQLAKARALDPEVAGELEAAVLADPQAALAEALERARAAEERLRALREE	0.92	0.94	0.01	0.838569	-0.00977838
CD276	486_1043_L70R	AAEKEAEAARLERLMQAYVAAAMAGAARVTGNEATAAAQLAKARALDPEVAGELEAAVLADPQAALAEARERARAAEERLRALREE	0.46	0.66	-0.45	0.796496	-0.0518507
CD276	1028_WT	AAAIAATKAELAKGKALLAKAKAAPAAAWNEALAAELRAAANALNRAATALLAAGGDTALAVEATETAVELLKAAGEINRA	0.84	0.89		0.833711
CD276	1028_L72E	AAAIAATKAELAKGKALLAKAKAAPAAAWNEALAAELRAAANALNRAATALLAAGGDTALAVEATETAVELEKAAGEINRA	0.22	0.55	-0.62	0.763706	-0.0700045
CD276	401_WT	AAAIAATKAELAKGKALLAKAKAAPAAAWNEALAAELRAAANALNRAATALLAAGGDTALAVEATETAVELLKAAGEINRA	0.84	0.89		0.729178
CD276	401_L17E	AAAIAATKAELAKGKAELAKAKAAPAAAWNEALAAELRAAANALNRAATALLAAGGDTALAVEATETAVELLKAAGEINRA	0.83	0.89	-0.01	0.441576	-0.287602
VTCN1	599_284_WT	AEVEAFKAAAEKYYKKAKEYFEKAKKTGSKSLYLKGASYAELALHNLENAAKAAAAKDPAEGAKLQKELKETKEELDKLYEEARKAAV	0.88	0.91		0.861741
VTCN1	599_284_L42R	AEVEAFKAAAEKYYKKAKEYFEKAKKTGSKSLYLKGASYAERALHNLENAAKAAAAKDPAEGAKLQKELKETKEELDKLYEEARKAAV	0.9	0.92	0.02	0.856777	-0.00496399
VTCN1	599_284_E41R	AEVEAFKAAAEKYYKKAKEYFEKAKKTGSKSLYLKGASYAELALHNLENAAKAAAAKDPAEGAKLQKELKETKEELDKLYEEARKAAV	0.88	0.91	0	0.861781	3.93987e-05
PDL1	1339_WT	AEAWLAEIREIVSRAVEAAQAGDVETLEAAVEEARALAERAPPEVRPAAENAAAFNQLLLELTKERLAEKA	0.88	0.9		0.868092
PDL1	1339_F55R	AEAWLAEIREIVSRAVEAAQAGDVETLEAAVEEARALAERAPPEVRPAAENAAARNQLLLELTKERLAEKA	0.86	0.9	-0.02	0.604811	-0.263281
PDL1	286_WT	SNEEKAEDLRFMARAVLGVGATASAAETAAFLNDVAAAAARLDPEAGAAVAAIGAAAAASGDAKAAAKAAAAVLEAAAEEFL	0.91	0.92		0.86427
PDL1	286_F11E	SNEEKAEDLREMARAVLGVGATASAAETAAFLNDVAAAAARLDPEAGAAVAAIGAAAAASGDAKAAAKAAAAVLEAAAEEFL	0.41	0.7	-0.5	0.647682	-0.216588
PDL1	482_WT	SESEEWIKEITDAANQAVALAKAGKTAEAYALLDATAAKAAAKSPSRGALAKGVADAMRVYIDKYAAKKA	0.91	0.93		0.826128
PDL1	482_A57R	SESEEWIKEITDAANQAVALAKAGKTAEAYALLDATAAKAAAKSPSRGALAKGVADRMRVYIDKYAAKKA	0.89	0.92	-0.02	0.813129	-0.012999
PDL1	1358_WT	AAAESAALAAALAALRKTEVGPFARQYIIYRLLAQVAEAKGDEETAKRAKAKAEELAKAYPEAAAAADAALALAQAALAA	0.88	0.89		0.836172
PDL1	1358_I29R	AAAESAALAAALAALRKTEVGPFARQYIRYRLLAQVAEAKGDEETAKRAKAKAEELAKAYPEAAAAADAALALAQAALAA	0.86	0.88	-0.02	0.545792	-0.29038

### Sheet: Changes_in_scores
Target	Name_ID	Protein_sequence	ipTM_AF3	pTM_AF3	Delta_to_WT_AF3	ipTM_Chai-1_ESM	Delta_to_WT_Chai1_ESM
CD276	616_2162_V39R	MLTPEQLQASINAIKAATRKAVEMARAGNEESAEKLLERARDIAEALLKTDPEAGKEALKIVEEGEEEARKAAEEVRA	0.92	0.93	0	0.78749	-0.0800269
CD276	616_2162_I43R	MLTPEQLQASINAIKAATRKAVEMARAGNEESAEKLLEVARDRAEALLKTDPEAGKEALKIVEEGEEEARKAAEEVRA	0.92	0.94	0	0.322374	-0.545143
CD276	619_2329_M74E	SALTKKIEEKATKLVEEAAKTTPEEARKLATEALEIAKQSPEALSALAVELLKAAAKATPEVAAVLREVAAQAERTAIEIARA	0.92	0.93	0.02	0.454739	-0.404801
CD276	619_2329_L52E	SALTKKIEEKATKLVEEAAKTTPEEARKLATEALEIAKQSPEALSALAVELEKAAAKATPEVAAVLREVAAQAMRTAIEIARA	0.83	0.87	-0.07	0.864324	0.00478417
CD276	616_606_L10R	SPLAQAQADRLRRTLAALRRSVERAEELAREDPEAGAARLRALAQSAEVVLEAARGLAAQDPALGAETVAAAREVLERAREAEERAR	0.29	0.63	-0.64	0.286483	-0.567083
CD276	616_606_A42R	SPLAQAQADLLRRTLAALRRSVERAEELAREDPEAGAARLRRLAQSAEVVLEAARGLAAQDPALGAETVAAAREVLERAREAEERAR	0.92	0.93	-0.01	0.83425	-0.0193156
CD276	486_1519_S37R	DEVAKLVDETAAAARAAVAAAARTAAAGTPEQSAALRSLMVATLQAVGDAYRALTDPAEAKAAAEKARALAEELAARTAEIQA	0.76	0.86	-0.15	0.446881	-0.411981
CD276	486_1519_L44R	DEVAKLVDETAAAARAAVAAAARTAAAGTPEQSAALSSLMVATRQAVGDAYRALTDPAEAKAAAEKARALAEELAARTAEIQA	0.82	0.88	-0.09	0.674796	-0.184066
CD276	486_1043_M23E	AAEKEAEAARLERLMQAYVAAAEAGAARVTGNEATAAAQLAKARALDPEVAGELEAAVLADPQAALAEALERARAAEERLRALREE	0.92	0.94	0.01	0.838569	-0.00977838
CD276	486_1043_L70R	AAEKEAEAARLERLMQAYVAAAMAGAARVTGNEATAAAQLAKARALDPEVAGELEAAVLADPQAALAEARERARAAEERLRALREE	0.46	0.66	-0.45	0.796496	-0.0518507
CD276	1028_L72E	AAAIAATKAELAKGKALLAKAKAAPAAAWNEALAAELRAAANALNRAATALLAAGGDTALAVEATETAVELEKAAGEINRA	0.22	0.55	-0.62	0.763706	-0.0700045
CD276	401_L17E	AAAIAATKAELAKGKAELAKAKAAPAAAWNEALAAELRAAANALNRAATALLAAGGDTALAVEATETAVELLKAAGEINRA	0.83	0.89	-0.01	0.441576	-0.287602
VTCN1	599_284_L42R	AEVEAFKAAAEKYYKKAKEYFEKAKKTGSKSLYLKGASYAERALHNLENAAKAAAAKDPAEGAKLQKELKETKEELDKLYEEARKAAV	0.9	0.92	0.02	0.856777	-0.00496399
VTCN1	599_284_E41R	AEVEAFKAAAEKYYKKAKEYFEKAKKTGSKSLYLKGASYAELALHNLENAAKAAAAKDPAEGAKLQKELKETKEELDKLYEEARKAAV	0.88	0.91	0	0.861781	3.93987e-05
PDL1	1339_F55R	AEAWLAEIREIVSRAVEAAQAGDVETLEAAVEEARALAERAPPEVRPAAENAAARNQLLLELTKERLAEKA	0.86	0.9	-0.02	0.604811	-0.263281
PDL1	286_F11E	SNEEKAEDLREMARAVLGVGATASAAETAAFLNDVAAAAARLDPEAGAAVAAIGAAAAASGDAKAAAKAAAAVLEAAAEEFL	0.41	0.7	-0.5	0.647682	-0.216588
PDL1	482_A57R	SESEEWIKEITDAANQAVALAKAGKTAEAYALLDATAAKAAAKSPSRGALAKGVADRMRVYIDKYAAKKA	0.89	0.92	-0.02	0.813129	-0.012999
PDL1	1358_I29R	AAAESAALAAALAALRKTEVGPFARQYIRYRLLAQVAEAKGDEETAKRAKAKAEELAKAYPEAAAAADAALALAQAALAA	0.86	0.88	-0.02	0.545792	-0.29038

### Sheet: Target_sequences
Target
CD276	LEVQVPEDPVVALVGTDATLCCSFSPEPGFSLAQLNLIWQLTDTKQLVHSFAEGQDQGSAYANRTALFPDLLAQGNASLRLQRVRVADEGSFTCFVSIRDFGSAAVSLQVAAP
VTCN1	HSITVTTVASAGNIGEDGILSCTFEPDIKLSDIVIQWLKEGVLGLVHEFKEGKDELSEQDEMFRGRTAVFADQVIVGNASLRLKNVQLTDAGTYKCYIITSKGKGNANLEYKTG
PDL1	AFTVTVPKDLYVVEYGSNMTIECKFPVEKQLDLAALIVYWEMEDKNIIQFVHGEEDLKVQHSSYRQRARLLKDQLSLGNAALQITDVKLQDAGVYRCMISYGGADYKRITVKVNA
