## Supplementary_Table_8 for "Development of AI-designed protein binders for detection and targeting of cancer cell surface proteins"

### Sheet: Primer_sequences
Primer Name	Use	Sequence
fwd_NotI	Cloning of phage display library	CTTGCGGCCGCaccatccccgtctctacct
rev_AscI	Cloning of phage display library	CTTGCGGCCGCaccatccccgtctctacct
NGS_phages_fwd	Phage display NGS PCR	ACACTCTTTCCCTACACGACGctcttccgatctccatccccgtctctacct
NGS_phages_rev	Phage display NGS PCR	TGACTGGAGTTCAGACGTGTGctcttccgatctGTCATGCGTCTCTCGCC
pool-amplification_fwd	Oligo library amplification	CCATCCCCGTCTCTACCT
pool-amplification_rev	Oligo library amplification	CGTCATGCGTCTCTCGCC
NGS_cell-display_fwd	Mammalian surface-display NGS PCR	ACACTCTTTCCCTACACGACGCTCTTCCG ATCTGCTCTGCTTCTGCACGCTGCTA
NGS_cell-display_rev	Mammalian surface-display NGS PCR	TGACTGGAGTTCAGACGTGTGCTCTTCC GATCTCTGGAACATCGTATGGGTAGGAT
DandJ barcode primers	Barcoding PCR	AATGATACGGCGACCACCGAGATCTACACTATAGCCTACACTCTTTCCCTACACGACgct
		AATGATACGGCGACCACCGAGATCTACACATAGAGGCACACTCTTTCCCTACACGACgct
		AATGATACGGCGACCACCGAGATCTACACCCTATCCTACACTCTTTCCCTACACGACgct
		AATGATACGGCGACCACCGAGATCTACACGGCTCTGAACACTCTTTCCCTACACGACgct
		AATGATACGGCGACCACCGAGATCTACACAGGCGAAGACACTCTTTCCCTACACGACgct
		AATGATACGGCGACCACCGAGATCTACACTAATCTTAACACTCTTTCCCTACACGACgct
		AATGATACGGCGACCACCGAGATCTACACCAGGACGTACACTCTTTCCCTACACGACgct
		AATGATACGGCGACCACCGAGATCTACACGTACTGACACACTCTTTCCCTACACGACgct
		CAAGCAGAAGACGGCATACGAGATCGAGTAATGTGACTGGAGTTCAGACGTGTgct
		CAAGCAGAAGACGGCATACGAGATTCTCCGGAGTGACTGGAGTTCAGACGTGTgct
		CAAGCAGAAGACGGCATACGAGATAATGAGCGGTGACTGGAGTTCAGACGTGTgct
		CAAGCAGAAGACGGCATACGAGATGGAATCTCGTGACTGGAGTTCAGACGTGTgct
		CAAGCAGAAGACGGCATACGAGATTTCTGAATGTGACTGGAGTTCAGACGTGTgct
		CAAGCAGAAGACGGCATACGAGATACGAATTCGTGACTGGAGTTCAGACGTGTgct
		CAAGCAGAAGACGGCATACGAGATAGCTTCAGGTGACTGGAGTTCAGACGTGTgct
		CAAGCAGAAGACGGCATACGAGATGCGCATTAGTGACTGGAGTTCAGACGTGTgct
		CAAGCAGAAGACGGCATACGAGATCATAGCCGGTGACTGGAGTTCAGACGTGTgct
		CAAGCAGAAGACGGCATACGAGATTTCGCGGAGTGACTGGAGTTCAGACGTGTgct
		CAAGCAGAAGACGGCATACGAGATGCGCGAGAGTGACTGGAGTTCAGACGTGTgct
		CAAGCAGAAGACGGCATACGAGATCTATCGCTGTGACTGGAGTTCAGACGTGTgct
		AATGATACGGCGACCACCGAGATCTACAC GCGAAGAT ACACTCTTTCCCTACACGACgct
		AATGATACGGCGACCACCGAGATCTACAC CCCTTGTG ACACTCTTTCCCTACACGACgct
		AATGATACGGCGACCACCGAGATCTACAC TCGCATCA ACACTCTTTCCCTACACGACgct
		AATGATACGGCGACCACCGAGATCTACAC AGAATCAA ACACTCTTTCCCTACACGACgct
		AATGATACGGCGACCACCGAGATCTACAC GTTTGAGC ACACTCTTTCCCTACACGACgct
		AATGATACGGCGACCACCGAGATCTACAC GACTAACG ACACTCTTTCCCTACACGACgct
		AATGATACGGCGACCACCGAGATCTACAC CTCACATA ACACTCTTTCCCTACACGACgct
		AATGATACGGCGACCACCGAGATCTACAC CCTGAAAC ACACTCTTTCCCTACACGACgct
		CAAGCAGAAGACGGCATACGAGAT TGTAGTGC GTGACTGGAGTTCAGACGTGTgct
		CAAGCAGAAGACGGCATACGAGAT GCGTCGAC GTGACTGGAGTTCAGACGTGTgct
		CAAGCAGAAGACGGCATACGAGAT GGTCTTCT GTGACTGGAGTTCAGACGTGTgct
		CAAGCAGAAGACGGCATACGAGAT AAATGTCC GTGACTGGAGTTCAGACGTGTgct
		CAAGCAGAAGACGGCATACGAGAT GTTGAAAC GTGACTGGAGTTCAGACGTGTgct
		CAAGCAGAAGACGGCATACGAGAT TCTTTACG GTGACTGGAGTTCAGACGTGTgct
		CAAGCAGAAGACGGCATACGAGAT ATGCCTGG GTGACTGGAGTTCAGACGTGTgct
		CAAGCAGAAGACGGCATACGAGAT CAATAAGG GTGACTGGAGTTCAGACGTGTgct
		CAAGCAGAAGACGGCATACGAGAT CGCCGTAA GTGACTGGAGTTCAGACGTGTgct
		CAAGCAGAAGACGGCATACGAGAT TAAGGCTT GTGACTGGAGTTCAGACGTGTgct
		CAAGCAGAAGACGGCATACGAGAT TTGCTGCC GTGACTGGAGTTCAGACGTGTgct
		CAAGCAGAAGACGGCATACGAGAT CTCAATGT GTGACTGGAGTTCAGACGTGTgct

### Sheet: cDNA_sequences
Gene name	Target vector	Sequence
Human PD-L1	pRP233	atgaggatatttgctgtctttatattcatgacctactggcatttgctgaacgcatttactgtcacggttcccaaggacctatatgtggtagagtatggtagcaatatgacaattgaatgcaaattcccagtagaaaaacaattagacctggctgcactaattgtctattgggaaatggaggataagaacattattcaatttgtgcatggagaggaagacctgaaggttcagcatagtagctacagacagagggcccggctgttgaaggaccagctctccctgggaaatgctgcacttcagatcacagatgtgaaattgcaggatgcaggggtgtaccgctgcatgatcagctatggtggtgccgactacaagcgaattactgtgaaagtcaatgcccca…
Human CD276-2Ig	pRP236	atgctgcgtcggcggggcagccctggcatgggtgtgcatgtgggtgcagccctgggagcactgtggttctgcctcacaggagccctggaggtccaggtccctgaagacccagtggtggcactggtgggcaccgatgccaccctgtgctgctccttctcccctgagcctggcttcagcctggcacagctcaacctcatctggcagctgacagataccaaacagctggtgcacagctttgctgagggccaggaccagggcagcgcctatgccaaccgcacggccctcttcccggacctgctggcacagggcaacgcatccctgaggctgcagcgcgtgcgtgtggcggacgagggcagcttcacctgcttcgtgagcatccgggatttcggcagcgctgcc…
Human CD276-4Ig	pRP236	atgctgcgtcggcggggcagccctggcatgggtgtgcatgtgggtgcagccctgggagcactgtggttctgcctcacaggagccttggaagtgcaagtgcctgaagatcctgtggtggccctcgtgggaacagatgccacactgtgctgtagctttagccccgagcctggattttctctggcccagctgaatctgatctggcagctgaccgataccaagcagctggtgcactctttcgccgaaggccaggatcagggcagcgcctatgctaacagaaccgctctgtttcccgatctgctggcccagggaaatgccagcctgagactgcagagagtcagagttgccgacgagggcagcttcacctgtttcgtgtccatcagagatttcggctctgccgcc…
Human VTCN1	pRP236	atggcttccctggggcagatcctcttctggagcataattagcatcatcattattctggctggagcaattgcactcatcattggctttggtatttcagggagacactccatcacagtcactactgtcgcctcagctgggaacattggggaggatggaatcctgagctgcacttttgaacctgacatcaaactttctgatatcgtgatacaatggctgaaggaaggtgttttaggcttggtccatgagttcaaagaaggcaaagatgagctgtcggagcaggatgaaatgttcagaggccggacagcagtgtttgctgatcaagtgatagttggcaatgcctctttgcggctgaaaaacgtgcaactcacagatgctggcacctacaaatgttatatcatc…
